# Convergent evolution between PALI1 and JARID2 for the allosteric activation of PRC2

**DOI:** 10.1101/2020.05.28.122556

**Authors:** Qi Zhang, Samuel C. Agius, Sarena F. Flanigan, Vitalina Levina, Brady M. Owen, Chen Davidovich

## Abstract

The polycomb repressive complex 2 (PRC2) is a histone methyltransferase that maintains cell identities. JARID2 is the only accessory subunit of PRC2 that known to trigger an allosteric activation of methyltransferase. Yet, this mechanism cannot be generalised to all PRC2 variants as, in vertebrates, JARID2 is mutually exclusive with most of the accessory subunits of PRC2. Here we provide functional and structural evidence that the vertebrate-specific PRC2 accessory subunit PALI1 emerged through a convergent evolution to mimic JARID2 at the molecular level. Mechanistically, PRC2 methylates PALI1 K1241, which then binds to the PRC2-regulatory subunit EED to allosterically activate PRC2. PALI1 K1241 is methylated in mouse and human cell lines and is essential for PALI1-induced allosteric activation of PRC2. High-resolution crystal structures revealed that PALI1 mimics the regulatory interactions formed between JARID2 and EED. Independently, PALI1 also facilitates DNA and nucleosome binding by PRC2. In acute myelogenous leukemia cells, overexpression of PALI1 leads to cell differentiation, with the phenotype abrogated by a separation-of-function PALI1 mutation, defective in allosteric activation and active in DNA binding. Collectively, we show that PALI1 facilitates catalysis and substrate binding by PRC2 and provide evidence that subunit-induced allosteric activation is a general property of holo-PRC2 complexes.
