## Supplementary Table 1 for "Convergent evolution between PALI1 and JARID2 for the allosteric activation of PRC2"

### Sheet: Sheet1
		In vitro (recombinant human PRC2, in the current work)
		preincubated with SAM
			Monomethyl	Dimethyl	Trimethyl
		PALI1	K1214, K1219, K1241	K1214, K1219(0.5), K1241	K1214
		EZH2	K740		K514(0.5), K515(0.5)
		EED
		SUZ12	K72(0.811)
		RBBP4
		In vitro (recombinant human PRC2, in the current work)
		no SAM
			Monomethyl	Dimethyl	Trimethyl
		PALI1	K1214, K1219, K1241	K1214, K1241	K1214, K1219(0.5)
		EZH2	K740
		EED
		SUZ12
		RBBP4
		(Wassef et al., 2019)
	PRIDE ID:	PXD012547
	Cell line:	Ln-CAP
			Monomethyl	Dimethyl	Trimethyl
		PALI1	K1347	K499(0.32), R502(0.68), K1240(0.5), K1241(0.5), K1347	K1241
		PALI2
		JARID2	K14, K116(0.852)	K116, K131(0.852)	K116
		EPOP
		EZH2
		EZH1
		EED
		SUZ12	K5
		RBBP4
		RBBP7
		PHF1
		PHF19
		MTF2
		AEBP2
		(Kloet et al., 2016)
	PRIDE ID:	PXD003758
	Cell line:	mESC
			Monomethyl	Dimethyl	Trimethyl
		PALI1	R494, K1214	K1214, K1241	K1214
		PALI2
		JARID2	K14, K31, K116	K116	K116
		EPOP	R9, R29(0.87), R30, R52, R66(0.926)	R52, R66(0.5)
		EZH2	K515(0.837), K740*	K514(0.837), K515(0.5)	K514(0.5), K515(0.789)
		EZH1	K736*	K630
		EED
		SUZ12	K5	K5
		RBBP4		K4
		RBBP7
		PHF1
		PHF19
		MTF2	K179
		AEBP2
		(Ragazzini et al., 2019)
	PRIDE ID:	PXD012354
	Cell line:	U2OS
			Monomethyl	Dimethyl	Trimethyl
		PALI1	K1347	K1214(0.847), K1219(0.5), K1241, K1347
		PALI2
		JARID2	K14, K116	K116	K116
		EPOP
		EZH2	K514(0.5), K515(0.5), K740*	K514(0.5), K515(0.5)	K514(0.5), K515(0.5)
		EZH1	K736*
		EED
		SUZ12	K5
		RBBP4
		RBBP7
		PHF1
		PHF19
		MTF2
		AEBP2
		(Wassef et al., 2019)
	PRIDE ID:	PXD012547
	Cell line:	STS26T
			Monomethyl	Dimethyl	Trimethyl
		PALI1	K1347	K1241, K1347
		PALI2
		JARID2	K14, K116, K344, K337	K116	K116
		EPOP		R9(0.847)
		EZH2	K740
		EZH1	K736*
		EED
		SUZ12
		RBBP4
		RBBP7
		PHF1
		PHF19
		MTF2
		AEBP2
		Jain et al., 2019
	PRIDE ID:	PXD013390
	Cell line:	HEK293T
			Monomethyl	Dimethyl	Trimethyl
		PALI1	K1241
		PALI2
		JARID2
		EPOP
		EZH2
		EZH1
		EED
		SUZ12
		RBBP4
		RBBP7
		PHF1
		PHF19
		MTF2
		AEBP2
		(Oliviero et al., 2016)
	PRIDE ID:	PXD004462
	Cell line:	NTERA2
			Monomethyl	Dimethyl	Trimethyl
		PALI1
		PALI2
		JARID2	K14, K82, K116, K361, K388	K116	K116
		EPOP
		EZH2	K514(0.5), K515(0.5), K740	K514(0.5), K515(0.5)
		EZH1	K736*
		EED
		SUZ12
		RBBP4
		RBBP7
		PHF1
		PHF19
		MTF2	K522
		AEBP2	R240
		(Ragazzini et al., 2019)
	PRIDE ID:	PXD012354
	Cell line:	mouse testis
			Monomethyl	Dimethyl	Trimethyl
		PALI1
		PALI2
		JARID2	K116	K116	K116
		EPOP
		EZH2	K740*
		EZH1	K736*
		EED
		SUZ12	K5
		RBBP4
		RBBP7
		PHF1
		PHF19
		MTF2
		AEBP2
